# Integrative transcriptomics reveals sexually dimorphic microRNA control of the cholinergic/neurokine interface in schizophrenia and bipolar disorder

**DOI:** 10.1101/600932

**Authors:** Sebastian Lobentanzer, Geula Hanin, Jochen Klein, Hermona Soreq

**Author notes:** Department of Genetics, University of Cambridge, Cambridge CB2 3EH, United Kingdom (Geula Hanin).

## Abstract

RNA-sequencing analyses are often limited to identifying lowest p-value transcripts, which does not address polygenic phenomena. To overcome this limitation, we developed an integrative approach that combines large scale transcriptomic meta-analysis of patient brain tissues with single-cell sequencing data of CNS neurons, short RNA-sequencing of human male- and female-originated cell lines, and connectomics of transcription factor- and microRNA-interactions with perturbed transcripts. We used this pipeline to analyze cortical transcripts of schizophrenia and bipolar disorder patients. While these pathologies show massive transcriptional parallels, their clinically well-known sexual dimorphisms remain unexplained. Our method explicates the differences between afflicted men and women, and identifies disease-affected pathways of cholinergic transmission and gp130-family neurokine controllers of immune function, interlinked by microRNAs. This approach may open new perspectives for seeking biomarkers and therapeutic targets, also in other transmitter systems and diseases.
