## Supplemental File 4 for "Integrative transcriptomics reveals sexually dimorphic microRNA control of the cholinergic/neurokine interface in schizophrenia and bipolar disorder"

name	BD	SCZ	citation
hsa-let-7d	FALSE	TRUE	Beveridge and Cairns, 2012
hsa-miR-105	FALSE	TRUE	Beveridge and Cairns, 2012
hsa-miR-106	TRUE	FALSE	Fries et al., 2018
hsa-miR-106b	FALSE	TRUE	Beveridge and Cairns, 2012
hsa-miR-107	FALSE	TRUE	Beveridge and Cairns, 2012
hsa-miR-128	FALSE	TRUE	Beveridge and Cairns, 2012
hsa-miR-132	TRUE	FALSE	Fries et al., 2018
hsa-miR-133a	TRUE	FALSE	Fries et al., 2018
hsa-miR-133b	TRUE	FALSE	Fries et al., 2018
hsa-miR-134	TRUE	TRUE	Fries et al., 2018 & Beveridge and Cairns, 2012
hsa-miR-138	FALSE	TRUE	Beveridge and Cairns, 2012
hsa-miR-140	TRUE	FALSE	Fries et al., 2018
hsa-miR-145	TRUE	FALSE	Fries et al., 2018
hsa-miR-146a	TRUE	FALSE	Fries et al., 2018
hsa-miR-148b	FALSE	TRUE	Beveridge and Cairns, 2012
hsa-miR-149	TRUE	FALSE	Fries et al., 2018
hsa-miR-150	FALSE	TRUE	Beveridge and Cairns, 2012
hsa-miR-151	FALSE	TRUE	Beveridge and Cairns, 2012
hsa-miR-152	FALSE	TRUE	Beveridge and Cairns, 2012
hsa-miR-154	TRUE	TRUE	Fries et al., 2018 & Beveridge and Cairns, 2012
hsa-miR-15a	FALSE	TRUE	Beveridge and Cairns, 2012
hsa-miR-15b	FALSE	TRUE	Beveridge and Cairns, 2012
hsa-miR-16	FALSE	TRUE	Beveridge and Cairns, 2012
hsa-miR-17	TRUE	TRUE	Fries et al., 2018 & Beveridge and Cairns, 2012
hsa-miR-181a	FALSE	TRUE	Beveridge and Cairns, 2012
hsa-miR-181b	FALSE	TRUE	Beveridge and Cairns, 2012
hsa-miR-187	TRUE	FALSE	Fries et al., 2018
hsa-miR-188	TRUE	FALSE	Fries et al., 2018
hsa-miR-1915	TRUE	FALSE	Fries et al., 2018
hsa-miR-193b	FALSE	TRUE	Beveridge and Cairns, 2012
hsa-miR-195	TRUE	TRUE	Fries et al., 2018 & Beveridge and Cairns, 2012
hsa-miR-196b	TRUE	FALSE	Fries et al., 2018
hsa-miR-1972	TRUE	FALSE	Fries et al., 2018
hsa-miR-1973	TRUE	FALSE	Fries et al., 2018
hsa-miR-199a	FALSE	TRUE	Beveridge and Cairns, 2012
hsa-miR-20a	FALSE	TRUE	Beveridge and Cairns, 2012
hsa-miR-20b	FALSE	TRUE	Beveridge and Cairns, 2012
hsa-miR-21	TRUE	FALSE	Fries et al., 2018
hsa-miR-212	TRUE	TRUE	Fries et al., 2018 & Beveridge and Cairns, 2012
hsa-miR-22	TRUE	FALSE	Fries et al., 2018
hsa-miR-222	FALSE	TRUE	Beveridge and Cairns, 2012
hsa-miR-224	FALSE	TRUE	Beveridge and Cairns, 2012
hsa-miR-24	FALSE	TRUE	Beveridge and Cairns, 2012
hsa-miR-25	FALSE	TRUE	Beveridge and Cairns, 2012
hsa-miR-26b	FALSE	TRUE	Beveridge and Cairns, 2012
hsa-miR-27b	FALSE	TRUE	Beveridge and Cairns, 2012
hsa-miR-28	FALSE	TRUE	Beveridge and Cairns, 2012
hsa-miR-297	TRUE	FALSE	Fries et al., 2018
hsa-miR-29a	TRUE	FALSE	Fries et al., 2018
hsa-miR-29c	TRUE	TRUE	Fries et al., 2018 & Beveridge and Cairns, 2012
hsa-miR-30a	FALSE	TRUE	Beveridge and Cairns, 2012
hsa-miR-30b	FALSE	TRUE	Beveridge and Cairns, 2012
hsa-miR-30d	TRUE	TRUE	Fries et al., 2018 & Beveridge and Cairns, 2012
hsa-miR-30e	FALSE	TRUE	Beveridge and Cairns, 2012
hsa-miR-31	FALSE	TRUE	Beveridge and Cairns, 2012
hsa-miR-3158	TRUE	FALSE	Fries et al., 2018
hsa-miR-32	TRUE	FALSE	Fries et al., 2018
hsa-miR-328	FALSE	TRUE	Beveridge and Cairns, 2012
hsa-miR-330	TRUE	FALSE	Fries et al., 2018
hsa-miR-338	FALSE	TRUE	Beveridge and Cairns, 2012
hsa-miR-339	FALSE	TRUE	Beveridge and Cairns, 2012
hsa-miR-34	TRUE	FALSE	Fries et al., 2018
hsa-miR-346	TRUE	FALSE	Fries et al., 2018
hsa-miR-34a	TRUE	TRUE	Fries et al., 2018 & Beveridge and Cairns, 2012
hsa-miR-370	TRUE	FALSE	Fries et al., 2018
hsa-miR-378a	TRUE	FALSE	Fries et al., 2018
hsa-miR-383	TRUE	TRUE	Fries et al., 2018 & Beveridge and Cairns, 2012
hsa-miR-409	FALSE	TRUE	Beveridge and Cairns, 2012
hsa-miR-425	FALSE	TRUE	Beveridge and Cairns, 2012
hsa-miR-432	FALSE	TRUE	Beveridge and Cairns, 2012
hsa-miR-433	FALSE	TRUE	Beveridge and Cairns, 2012
hsa-miR-4440	TRUE	FALSE	Fries et al., 2018
hsa-miR-449b	TRUE	FALSE	Fries et al., 2018
hsa-miR-452	FALSE	TRUE	Beveridge and Cairns, 2012
hsa-miR-4521	TRUE	FALSE	Fries et al., 2018
hsa-miR-454	TRUE	FALSE	Fries et al., 2018
hsa-miR-4793	TRUE	FALSE	Fries et al., 2018
hsa-miR-485	TRUE	FALSE	Fries et al., 2018
hsa-miR-486	FALSE	TRUE	Beveridge and Cairns, 2012
hsa-miR-487a	FALSE	TRUE	Beveridge and Cairns, 2012
hsa-miR-490	TRUE	FALSE	Fries et al., 2018
hsa-miR-494	FALSE	TRUE	Beveridge and Cairns, 2012
hsa-miR-500a	TRUE	FALSE	Fries et al., 2018
hsa-miR-502	FALSE	TRUE	Beveridge and Cairns, 2012
hsa-miR-504	TRUE	FALSE	Fries et al., 2018
hsa-miR-505	FALSE	TRUE	Beveridge and Cairns, 2012
hsa-miR-512	FALSE	TRUE	Beveridge and Cairns, 2012
hsa-miR-513	TRUE	FALSE	Fries et al., 2018
hsa-miR-520	TRUE	FALSE	Fries et al., 2018
hsa-miR-532	FALSE	TRUE	Beveridge and Cairns, 2012
hsa-miR-544	FALSE	TRUE	Beveridge and Cairns, 2012
hsa-miR-573	TRUE	FALSE	Fries et al., 2018
hsa-miR-579	TRUE	FALSE	Fries et al., 2018
hsa-miR-652	FALSE	TRUE	Beveridge and Cairns, 2012
hsa-miR-7	FALSE	TRUE	Beveridge and Cairns, 2012
hsa-miR-720	TRUE	FALSE	Fries et al., 2018
hsa-miR-767	TRUE	FALSE	Fries et al., 2018
hsa-miR-874	TRUE	FALSE	Fries et al., 2018
hsa-miR-876	TRUE	FALSE	Fries et al., 2018
hsa-miR-889	TRUE	FALSE	Fries et al., 2018
hsa-miR-9	FALSE	TRUE	Beveridge and Cairns, 2012
hsa-miR-92a	TRUE	FALSE	Fries et al., 2018
