## Supplemental File 1 for "Integrative transcriptomics reveals sexually dimorphic microRNA control of the cholinergic/neurokine interface in schizophrenia and bipolar disorder"

GO.ID	Term	Annotated	Significant	Expected	weight	set
GO:0043312	neutrophil degranulation	80	14	3.83	1.3e-05	sex-independent
GO:0045807	positive regulation of endocytosis	23	7	1.1	5.9e-05	sex-independent
GO:0002431	Fc receptor mediated stimulatory signali...	12	5	0.57	0.00014	sex-independent
GO:0038094	Fc-gamma receptor signaling pathway	12	5	0.57	0.00014	sex-independent
GO:0031623	receptor internalization	16	5	0.77	0.00064	sex-independent
GO:0042742	defense response to bacterium	35	7	1.68	0.00101	sex-independent
GO:0006909	phagocytosis	38	10	1.82	0.00106	sex-independent
GO:0050730	regulation of peptidyl-tyrosine phosphor...	42	8	2.01	0.00115	sex-independent
GO:0001657	ureteric bud development	18	5	0.86	0.00117	sex-independent
GO:0034103	regulation of tissue remodeling	11	4	0.53	0.00125	sex-independent
GO:0060993	kidney morphogenesis	11	4	0.53	0.00125	sex-independent
GO:0072080	nephron tubule development	11	4	0.53	0.00125	sex-independent
GO:1903305	regulation of regulated secretory pathwa...	19	5	0.91	0.00153	sex-independent
GO:0002886	regulation of myeloid leukocyte mediated...	13	4	0.62	0.00251	sex-independent
GO:0032418	lysosome localization	13	4	0.62	0.00251	sex-independent
GO:0002526	acute inflammatory response	31	6	1.48	0.00283	sex-independent
GO:0034121	regulation of toll-like receptor signali...	14	4	0.67	0.00339	sex-independent
GO:0007589	body fluid secretion	15	4	0.72	0.00446	sex-independent
GO:0046849	bone remodeling	15	4	0.72	0.00446	sex-independent
GO:0002576	platelet degranulation	16	4	0.77	0.00573	sex-independent
GO:0008360	regulation of cell shape	18	4	0.86	0.00895	sex-independent
GO:0048593	camera-type eye morphogenesis	18	4	0.86	0.00895	sex-independent
GO:0002755	MyD88-dependent toll-like receptor signa...	10	3	0.48	0.00996	sex-independent
GO:0051893	regulation of focal adhesion assembly	10	3	0.48	0.00996	sex-independent
GO:0003012	muscle system process	52	7	2.49	0.0104	sex-independent
GO:0097529	myeloid leukocyte migration	29	6	1.39	0.01231	sex-independent
GO:0043281	regulation of cysteine-type endopeptidas...	30	5	1.44	0.01236	sex-independent
GO:0016331	morphogenesis of embryonic epithelium	20	4	0.96	0.01298	sex-independent
GO:0016064	immunoglobulin mediated immune response	20	4	0.96	0.01318	sex-independent
GO:0032760	positive regulation of tumor necrosis fa...	20	4	0.96	0.01318	sex-independent
GO:0006801	superoxide metabolic process	11	3	0.53	0.01323	sex-independent
GO:0022600	digestive system process	11	3	0.53	0.01323	sex-independent
GO:0060688	regulation of morphogenesis of a branchi...	11	3	0.53	0.01323	sex-independent
GO:0048588	developmental cell growth	27	5	1.29	0.01524	sex-independent
GO:0006954	inflammatory response	111	14	5.32	0.01544	sex-independent
GO:0031532	actin cytoskeleton reorganization	12	3	0.57	0.01704	sex-independent
GO:0006006	glucose metabolic process	22	4	1.05	0.01849	sex-independent
GO:0001558	regulation of cell growth	58	7	2.78	0.01852	sex-independent
GO:0006690	icosanoid metabolic process	13	3	0.62	0.02139	sex-independent
GO:0043534	blood vessel endothelial cell migration	13	3	0.62	0.02139	sex-independent
GO:0045921	positive regulation of exocytosis	13	3	0.62	0.02139	sex-independent
GO:0055007	cardiac muscle cell differentiation	13	3	0.62	0.02139	sex-independent
GO:0030278	regulation of ossification	23	4	1.1	0.02159	sex-independent
GO:0060341	regulation of cellular localization	120	11	5.75	0.02606	sex-independent
GO:0006956	complement activation	14	3	0.67	0.0263	sex-independent
GO:0030177	positive regulation of Wnt signaling pat...	14	3	0.67	0.0263	sex-independent
GO:2000379	positive regulation of reactive oxygen s...	14	3	0.67	0.0263	sex-independent
GO:0032103	positive regulation of response to exter...	45	6	2.16	0.02826	sex-independent
GO:0071407	cellular response to organic cyclic comp...	69	8	3.3	0.03025	sex-independent
GO:0030856	regulation of epithelial cell differenti...	15	3	0.72	0.03176	sex-independent
GO:0051147	regulation of muscle cell differentiatio...	15	3	0.72	0.03176	sex-independent
GO:0072593	reactive oxygen species metabolic proces...	36	7	1.72	0.0343	sex-independent
GO:0050663	cytokine secretion	27	4	1.29	0.03701	sex-independent
GO:0001936	regulation of endothelial cell prolifera...	16	3	0.77	0.03777	sex-independent
GO:1905330	regulation of morphogenesis of an epithe...	16	3	0.77	0.03777	sex-independent
GO:0051090	regulation of DNA binding transcription ...	53	6	2.54	0.03797	sex-independent
GO:0071345	cellular response to cytokine stimulus	125	12	5.99	0.03821	sex-independent
GO:0046434	organophosphate catabolic process	16	3	0.77	0.04017	sex-independent
GO:0034612	response to tumor necrosis factor	35	5	1.68	0.0406	sex-independent
GO:0048863	stem cell differentiation	35	5	1.68	0.0406	sex-independent
GO:0007229	integrin-mediated signaling pathway	17	3	0.81	0.04431	sex-independent
GO:0022900	electron transport chain	17	3	0.81	0.04431	sex-independent
GO:0031214	biomineral tissue development	17	3	0.81	0.04431	sex-independent
GO:0048010	vascular endothelial growth factor recep...	17	3	0.81	0.04431	sex-independent
GO:0048754	branching morphogenesis of an epithelial...	17	3	0.81	0.04431	sex-independent
GO:0051302	regulation of cell division	17	3	0.81	0.04431	sex-independent
GO:0072089	stem cell proliferation	17	3	0.81	0.04431	sex-independent
GO:1905952	regulation of lipid localization	17	3	0.81	0.04431	sex-independent
GO:0010506	regulation of autophagy	29	4	1.39	0.04659	sex-independent
GO:0030595	leukocyte chemotaxis	32	6	1.53	0.04786	sex-independent
GO:0006911	phagocytosis, engulfment	12	5	0.61	0.00018	SCZ-biased F
GO:0002886	regulation of myeloid leukocyte mediated...	13	5	0.66	0.00028	SCZ-biased F
GO:0043299	leukocyte degranulation	115	15	5.84	0.00045	SCZ-biased F
GO:0071887	leukocyte apoptotic process	16	5	0.81	0.00085	SCZ-biased F
GO:0032787	monocarboxylic acid metabolic process	83	13	4.22	0.00098	SCZ-biased F
GO:0002705	positive regulation of leukocyte mediate...	10	4	0.51	0.00104	SCZ-biased F
GO:0032602	chemokine production	10	4	0.51	0.00104	SCZ-biased F
GO:0032760	positive regulation of tumor necrosis fa...	11	4	0.56	0.00156	SCZ-biased F
GO:0042116	macrophage activation	11	4	0.56	0.00156	SCZ-biased F
GO:0032103	positive regulation of response to exter...	41	9	2.08	0.00193	SCZ-biased F
GO:0006954	inflammatory response	98	15	4.98	0.00235	SCZ-biased F
GO:0002526	acute inflammatory response	29	6	1.47	0.00268	SCZ-biased F
GO:0001776	leukocyte homeostasis	13	4	0.66	0.00313	SCZ-biased F
GO:0002706	regulation of lymphocyte mediated immuni...	13	4	0.66	0.00313	SCZ-biased F
GO:0002224	toll-like receptor signaling pathway	21	5	1.07	0.00323	SCZ-biased F
GO:1902107	positive regulation of leukocyte differe...	21	5	1.07	0.00323	SCZ-biased F
GO:0045921	positive regulation of exocytosis	14	4	0.71	0.00422	SCZ-biased F
GO:0002696	positive regulation of leukocyte activat...	39	8	1.98	0.00528	SCZ-biased F
GO:0007229	integrin-mediated signaling pathway	24	5	1.22	0.00598	SCZ-biased F
GO:2000377	regulation of reactive oxygen species me...	24	5	1.22	0.00598	SCZ-biased F
GO:0007565	female pregnancy	27	5	1.37	0.01006	SCZ-biased F
GO:0002920	regulation of humoral immune response	18	4	0.91	0.01103	SCZ-biased F
GO:0030593	neutrophil chemotaxis	18	4	0.91	0.01103	SCZ-biased F
GO:0002456	T cell mediated immunity	10	3	0.51	0.01174	SCZ-biased F
GO:0006809	nitric oxide biosynthetic process	10	3	0.51	0.01174	SCZ-biased F
GO:0031663	lipopolysaccharide-mediated signaling pa...	10	3	0.51	0.01174	SCZ-biased F
GO:0032649	regulation of interferon-gamma productio...	10	3	0.51	0.01174	SCZ-biased F
GO:1901568	fatty acid derivative metabolic process	19	4	0.97	0.01343	SCZ-biased F
GO:0006958	complement activation, classical pathway	11	3	0.56	0.01556	SCZ-biased F
GO:0006968	cellular defense response	11	3	0.56	0.01556	SCZ-biased F
GO:0030225	macrophage differentiation	11	3	0.56	0.01556	SCZ-biased F
GO:0046427	positive regulation of JAK-STAT cascade	11	3	0.56	0.01556	SCZ-biased F
GO:0042742	defense response to bacterium	30	5	1.52	0.01575	SCZ-biased F
GO:0015718	monocarboxylic acid transport	20	4	1.02	0.01615	SCZ-biased F
GO:0007159	leukocyte cell-cell adhesion	56	7	2.85	0.01893	SCZ-biased F
GO:0002286	T cell activation involved in immune res...	12	3	0.61	0.01999	SCZ-biased F
GO:0002700	regulation of production of molecular me...	12	3	0.61	0.01999	SCZ-biased F
GO:0050715	positive regulation of cytokine secretio...	12	3	0.61	0.01999	SCZ-biased F
GO:0002478	antigen processing and presentation of e...	32	5	1.63	0.02054	SCZ-biased F
GO:0007155	cell adhesion	208	20	10.57	0.02425	SCZ-biased F
GO:0007605	sensory perception of sound	13	3	0.66	0.02505	SCZ-biased F
GO:0042327	positive regulation of phosphorylation	148	13	7.52	0.03054	SCZ-biased F
GO:0002822	regulation of adaptive immune response b...	14	3	0.71	0.03073	SCZ-biased F
GO:0006952	defense response	204	24	10.37	0.03487	SCZ-biased F
GO:0002690	positive regulation of leukocyte chemota...	15	3	0.76	0.03703	SCZ-biased F
GO:0048839	inner ear development	15	3	0.76	0.03703	SCZ-biased F
GO:0051090	regulation of DNA binding transcription ...	50	6	2.54	0.03806	SCZ-biased F
GO:0050671	positive regulation of lymphocyte prolif...	16	3	0.81	0.04394	SCZ-biased F
GO:0060041	retina development in camera-type eye	16	3	0.81	0.04394	SCZ-biased F
GO:0071346	cellular response to interferon-gamma	27	4	1.37	0.04464	SCZ-biased F
GO:0043900	regulation of multi-organism process	61	7	3.1	0.04699	SCZ-biased F
GO:0043312	neutrophil degranulation	87	18	4.45	1.2e-07	SCZ-biased M
GO:0006954	inflammatory response	156	23	7.98	1.1e-06	SCZ-biased M
GO:0032760	positive regulation of tumor necrosis fa...	12	6	0.61	1.1e-05	SCZ-biased M
GO:1903305	regulation of regulated secretory pathwa...	19	7	0.97	2.2e-05	SCZ-biased M
GO:0002886	regulation of myeloid leukocyte mediated...	14	6	0.72	3.3e-05	SCZ-biased M
GO:0002474	antigen processing and presentation of p...	11	5	0.56	0.00011	SCZ-biased M
GO:0006909	phagocytosis	49	12	2.51	0.00016	SCZ-biased M
GO:0034097	response to cytokine	179	24	9.16	0.00023	SCZ-biased M
GO:0002705	positive regulation of leukocyte mediate...	20	6	1.02	0.00033	SCZ-biased M
GO:0038093	Fc receptor signaling pathway	30	7	1.53	0.00056	SCZ-biased M
GO:0002221	pattern recognition receptor signaling p...	39	8	2	0.00057	SCZ-biased M
GO:0002478	antigen processing and presentation of e...	22	6	1.13	0.00058	SCZ-biased M
GO:0030100	regulation of endocytosis	38	8	1.94	0.00081	SCZ-biased M
GO:0042554	superoxide anion generation	10	4	0.51	0.00106	SCZ-biased M
GO:0050778	positive regulation of immune response	128	23	6.55	0.00141	SCZ-biased M
GO:0002431	Fc receptor mediated stimulatory signali...	18	5	0.92	0.00158	SCZ-biased M
GO:0031100	animal organ regeneration	18	5	0.92	0.00158	SCZ-biased M
GO:0060333	interferon-gamma-mediated signaling path...	19	5	0.97	0.00206	SCZ-biased M
GO:0016064	immunoglobulin mediated immune response	28	6	1.43	0.00229	SCZ-biased M
GO:0071222	cellular response to lipopolysaccharide	42	7	2.15	0.0045	SCZ-biased M
GO:0050707	regulation of cytokine secretion	33	6	1.69	0.00547	SCZ-biased M
GO:0030307	positive regulation of cell growth	15	4	0.77	0.00566	SCZ-biased M
GO:0031623	receptor internalization	15	4	0.77	0.00566	SCZ-biased M
GO:0042742	defense response to bacterium	44	7	2.25	0.00588	SCZ-biased M
GO:0045185	maintenance of protein location	16	4	0.82	0.00726	SCZ-biased M
GO:0048639	positive regulation of developmental gro...	16	4	0.82	0.00726	SCZ-biased M
GO:0032675	regulation of interleukin-6 production	25	5	1.28	0.00737	SCZ-biased M
GO:0007229	integrin-mediated signaling pathway	17	4	0.87	0.00912	SCZ-biased M
GO:0046916	cellular transition metal ion homeostasi...	17	4	0.87	0.00912	SCZ-biased M
GO:0051047	positive regulation of secretion	65	10	3.33	0.00958	SCZ-biased M
GO:0048588	developmental cell growth	18	4	0.92	0.01128	SCZ-biased M
GO:0022604	regulation of cell morphogenesis	50	7	2.56	0.01193	SCZ-biased M
GO:0060560	developmental growth involved in morphog...	19	4	0.97	0.01374	SCZ-biased M
GO:0038066	p38MAPK cascade	11	3	0.56	0.01584	SCZ-biased M
GO:0007589	body fluid secretion	20	4	1.02	0.01651	SCZ-biased M
GO:0048010	vascular endothelial growth factor recep...	20	4	1.02	0.01651	SCZ-biased M
GO:0006914	autophagy	31	5	1.59	0.0185	SCZ-biased M
GO:0002683	negative regulation of immune system pro...	69	9	3.53	0.02025	SCZ-biased M
GO:0002696	positive regulation of leukocyte activat...	65	8	3.33	0.02146	SCZ-biased M
GO:0051092	positive regulation of NF-kappaB transcr...	22	4	1.13	0.02306	SCZ-biased M
GO:0009409	response to cold	13	3	0.67	0.02549	SCZ-biased M
GO:0038061	NIK/NF-kappaB signaling	13	3	0.67	0.02549	SCZ-biased M
GO:2001243	negative regulation of intrinsic apoptot...	13	3	0.67	0.02549	SCZ-biased M
GO:0050731	positive regulation of peptidyl-tyrosine...	35	5	1.79	0.03011	SCZ-biased M
GO:0050896	response to stimulus	1024	74	52.39	0.0305	SCZ-biased M
GO:0050852	T cell receptor signaling pathway	24	4	1.23	0.03099	SCZ-biased M
GO:1990266	neutrophil migration	24	4	1.23	0.03099	SCZ-biased M
GO:0022617	extracellular matrix disassembly	14	3	0.72	0.03126	SCZ-biased M
GO:0045123	cellular extravasation	14	3	0.72	0.03126	SCZ-biased M
GO:0051651	maintenance of location in cell	14	3	0.72	0.03126	SCZ-biased M
GO:1905954	positive regulation of lipid localizatio...	14	3	0.72	0.03126	SCZ-biased M
GO:0051241	negative regulation of multicellular org...	169	15	8.65	0.03268	SCZ-biased M
GO:0023052	signaling	760	57	38.88	0.03297	SCZ-biased M
GO:0016050	vesicle organization	36	5	1.84	0.0336	SCZ-biased M
GO:0008285	negative regulation of cell proliferatio...	106	11	5.42	0.03591	SCZ-biased M
GO:0008406	gonad development	37	5	1.89	0.03732	SCZ-biased M
GO:0007154	cell communication	762	57	38.99	0.03762	SCZ-biased M
GO:0032652	regulation of interleukin-1 production	15	3	0.77	0.03766	SCZ-biased M
GO:0051017	actin filament bundle assembly	15	3	0.77	0.03766	SCZ-biased M
GO:0071479	cellular response to ionizing radiation	15	3	0.77	0.03766	SCZ-biased M
GO:2000379	positive regulation of reactive oxygen s...	24	4	1.23	0.04392	SCZ-biased M
GO:0002702	positive regulation of production of mol...	16	3	0.82	0.04468	SCZ-biased M
GO:0042990	regulation of transcription factor impor...	16	3	0.82	0.04468	SCZ-biased M
GO:0050900	leukocyte migration	96	12	4.91	0.04964	SCZ-biased M
GO:0021953	central nervous system neuron differenti...	23	6	1.13	0.00061	BD-biased F
GO:2001238	positive regulation of extrinsic apoptot...	13	4	0.64	0.00279	BD-biased F
GO:0030855	epithelial cell differentiation	117	14	5.76	0.00309	BD-biased F
GO:0048666	neuron development	101	13	4.98	0.00322	BD-biased F
GO:0034614	cellular response to reactive oxygen spe...	22	5	1.08	0.00349	BD-biased F
GO:0001568	blood vessel development	97	12	4.78	0.00369	BD-biased F
GO:0030324	lung development	34	6	1.67	0.00528	BD-biased F
GO:0001889	liver development	16	4	0.79	0.00633	BD-biased F
GO:0046777	protein autophosphorylation	27	5	1.33	0.0088	BD-biased F
GO:0043534	blood vessel endothelial cell migration	10	3	0.49	0.01076	BD-biased F
GO:0070848	response to growth factor	90	11	4.43	0.0115	BD-biased F
GO:0071407	cellular response to organic cyclic comp...	65	8	3.2	0.01174	BD-biased F
GO:0043433	negative regulation of DNA binding trans...	19	4	0.94	0.01204	BD-biased F
GO:0051101	regulation of DNA binding	19	4	0.94	0.01204	BD-biased F
GO:0051054	positive regulation of DNA metabolic pro...	30	5	1.48	0.01383	BD-biased F
GO:0043154	negative regulation of cysteine-type end...	11	3	0.54	0.01427	BD-biased F
GO:0042542	response to hydrogen peroxide	20	4	0.99	0.01449	BD-biased F
GO:0006417	regulation of translation	31	5	1.53	0.01587	BD-biased F
GO:0061351	neural precursor cell proliferation	21	4	1.03	0.01724	BD-biased F
GO:0070372	regulation of ERK1 and ERK2 cascade	32	5	1.58	0.0181	BD-biased F
GO:0021983	pituitary gland development	12	3	0.59	0.01836	BD-biased F
GO:0072527	pyrimidine-containing compound metabolic...	12	3	0.59	0.01836	BD-biased F
GO:0090263	positive regulation of canonical Wnt sig...	12	3	0.59	0.01836	BD-biased F
GO:0003151	outflow tract morphogenesis	13	3	0.64	0.02304	BD-biased F
GO:0019827	stem cell population maintenance	13	3	0.64	0.02304	BD-biased F
GO:0048663	neuron fate commitment	13	3	0.64	0.02304	BD-biased F
GO:0043010	camera-type eye development	47	6	2.32	0.02523	BD-biased F
GO:0009636	response to toxic substance	24	4	1.18	0.02736	BD-biased F
GO:0071248	cellular response to metal ion	24	4	1.18	0.02736	BD-biased F
GO:0009267	cellular response to starvation	14	3	0.69	0.0283	BD-biased F
GO:0070098	chemokine-mediated signaling pathway	14	3	0.69	0.0283	BD-biased F
GO:0007623	circadian rhythm	26	4	1.28	0.03573	BD-biased F
GO:0050679	positive regulation of epithelial cell p...	26	4	1.28	0.03573	BD-biased F
GO:0030010	establishment of cell polarity	16	3	0.79	0.04056	BD-biased F
GO:0043331	response to dsRNA	16	3	0.79	0.04056	BD-biased F
GO:1901657	glycosyl compound metabolic process	16	3	0.79	0.04056	BD-biased F
GO:1903749	positive regulation of establishment of ...	16	3	0.79	0.04056	BD-biased F
GO:0001666	response to hypoxia	40	5	1.97	0.04348	BD-biased F
GO:1901699	cellular response to nitrogen compound	82	8	4.04	0.04462	BD-biased F
GO:0007611	learning or memory	28	4	1.38	0.04543	BD-biased F
GO:0046928	regulation of neurotransmitter secretion	12	4	0.59	0.0021	BD-biased M
GO:0042445	hormone metabolic process	21	5	1.04	0.0029	BD-biased M
GO:0030219	megakaryocyte differentiation	10	3	0.5	0.011	BD-biased M
GO:0008202	steroid metabolic process	40	6	1.98	0.0123	BD-biased M
GO:0006081	cellular aldehyde metabolic process	11	3	0.55	0.0145	BD-biased M
GO:0006954	inflammatory response	56	7	2.78	0.0184	BD-biased M
GO:0001523	retinoid metabolic process	12	3	0.59	0.0187	BD-biased M
GO:0071466	cellular response to xenobiotic stimulus	12	3	0.59	0.0187	BD-biased M
GO:2000736	regulation of stem cell differentiation	12	3	0.59	0.0187	BD-biased M
GO:0032787	monocarboxylic acid metabolic process	79	10	3.92	0.0229	BD-biased M
GO:0002695	negative regulation of leukocyte activat...	13	3	0.64	0.0235	BD-biased M
GO:1904018	positive regulation of vasculature devel...	13	3	0.64	0.0235	BD-biased M
GO:0000726	non-recombinational repair	14	3	0.69	0.0288	BD-biased M
GO:0031669	cellular response to nutrient levels	25	4	1.24	0.0321	BD-biased M
GO:0045596	negative regulation of cell differentiat...	67	7	3.32	0.0339	BD-biased M
GO:0048754	branching morphogenesis of an epithelial...	15	3	0.74	0.0347	BD-biased M
GO:1903707	negative regulation of hemopoiesis	15	3	0.74	0.0347	BD-biased M
GO:0007162	negative regulation of cell adhesion	26	4	1.29	0.0365	BD-biased M
GO:0019933	cAMP-mediated signaling	16	3	0.79	0.0413	BD-biased M
GO:0060541	respiratory system development	27	4	1.34	0.0413	BD-biased M
GO:0000723	telomere maintenance	17	3	0.84	0.0483	BD-biased M
GO:0007338	single fertilization	17	3	0.84	0.0483	BD-biased M
GO:0030217	T cell differentiation	17	3	0.84	0.0483	BD-biased M
GO:0090630	activation of GTPase activity	17	3	0.84	0.0483	BD-biased M
GO:0007283	spermatogenesis	64	9	3.09	0.0034	M-biased BD
GO:0007605	sensory perception of sound	14	4	0.68	0.0035	M-biased BD
GO:0048588	developmental cell growth	27	5	1.3	0.0081	M-biased BD
GO:0060560	developmental growth involved in morphog...	27	5	1.3	0.0081	M-biased BD
GO:0048638	regulation of developmental growth	39	6	1.88	0.0096	M-biased BD
GO:0006721	terpenoid metabolic process	10	3	0.48	0.0102	M-biased BD
GO:0009566	fertilization	19	4	0.92	0.0113	M-biased BD
GO:0050806	positive regulation of synaptic transmis...	19	4	0.92	0.0113	M-biased BD
GO:0007292	female gamete generation	11	3	0.53	0.0136	M-biased BD
GO:0035051	cardiocyte differentiation	11	3	0.53	0.0136	M-biased BD
GO:0022412	cellular process involved in reproductio...	31	5	1.5	0.0158	M-biased BD
GO:0042445	hormone metabolic process	21	4	1.01	0.0162	M-biased BD
GO:0007215	glutamate receptor signaling pathway	12	3	0.58	0.0175	M-biased BD
GO:0010977	negative regulation of neuron projection...	22	4	1.06	0.0191	M-biased BD
GO:0010822	positive regulation of mitochondrion org...	23	4	1.11	0.0222	M-biased BD
GO:0019933	cAMP-mediated signaling	14	3	0.68	0.0269	M-biased BD
GO:0022612	gland morphogenesis	14	3	0.68	0.0269	M-biased BD
GO:0031279	regulation of cyclase activity	14	3	0.68	0.0269	M-biased BD
GO:0046928	regulation of neurotransmitter secretion	14	3	0.68	0.0269	M-biased BD
GO:0007601	visual perception	26	4	1.26	0.0336	M-biased BD
GO:0021700	developmental maturation	26	4	1.26	0.0336	M-biased BD
GO:0048762	mesenchymal cell differentiation	16	3	0.77	0.0387	M-biased BD
GO:0051962	positive regulation of nervous system de...	69	7	3.33	0.0453	M-biased BD
GO:1903749	positive regulation of establishment of ...	17	3	0.82	0.0453	M-biased BD
GO:0007127	meiosis I	12	3	0.63	0.021	M-biased SCZ
GO:0009855	determination of bilateral symmetry	16	3	0.83	0.047	M-biased SCZ
GO:0032570	response to progesterone	10	4	0.51	0.0011	F-biased BD
GO:1901655	cellular response to ketone	18	5	0.92	0.0016	F-biased BD
GO:0097306	cellular response to alcohol	12	4	0.61	0.0023	F-biased BD
GO:0045055	regulated exocytosis	90	11	4.61	0.0049	F-biased BD
GO:0007187	G-protein coupled receptor signaling pat...	23	5	1.18	0.0051	F-biased BD
GO:0042542	response to hydrogen peroxide	23	5	1.18	0.0051	F-biased BD
GO:0098742	cell-cell adhesion via plasma-membrane a...	23	5	1.18	0.0051	F-biased BD
GO:0031098	stress-activated protein kinase signalin...	40	5	2.05	0.0059	F-biased BD
GO:0007623	circadian rhythm	26	5	1.33	0.0088	F-biased BD
GO:0001709	cell fate determination	10	3	0.51	0.012	F-biased BD
GO:0009612	response to mechanical stimulus	39	6	2	0.0126	F-biased BD
GO:0071248	cellular response to metal ion	19	4	0.97	0.0138	F-biased BD
GO:0048709	oligodendrocyte differentiation	20	4	1.02	0.0166	F-biased BD
GO:0006913	nucleocytoplasmic transport	75	7	3.84	0.0195	F-biased BD
GO:0030330	DNA damage response, signal transduction...	21	4	1.08	0.0197	F-biased BD
GO:0030010	establishment of cell polarity	12	3	0.61	0.0204	F-biased BD
GO:0010629	negative regulation of gene expression	221	19	11.32	0.0217	F-biased BD
GO:0048469	cell maturation	22	4	1.13	0.0231	F-biased BD
GO:0051101	regulation of DNA binding	22	4	1.13	0.0231	F-biased BD
GO:0070372	regulation of ERK1 and ERK2 cascade	45	6	2.3	0.0246	F-biased BD
GO:0002532	production of molecular mediator involve...	13	3	0.67	0.0255	F-biased BD
GO:0010675	regulation of cellular carbohydrate meta...	13	3	0.67	0.0255	F-biased BD
GO:0070542	response to fatty acid	13	3	0.67	0.0255	F-biased BD
GO:0002526	acute inflammatory response	34	5	1.74	0.0269	F-biased BD
GO:0010033	response to organic substance	460	34	23.56	0.0274	F-biased BD
GO:1903039	positive regulation of leukocyte cell-ce...	56	7	2.87	0.0291	F-biased BD
GO:0007162	negative regulation of cell adhesion	47	6	2.41	0.0299	F-biased BD
GO:0002682	regulation of immune system process	261	22	13.36	0.0308	F-biased BD
GO:0014013	regulation of gliogenesis	24	4	1.23	0.0311	F-biased BD
GO:0038095	Fc-epsilon receptor signaling pathway	14	3	0.72	0.0313	F-biased BD
GO:0042116	macrophage activation	14	3	0.72	0.0313	F-biased BD
GO:0061045	negative regulation of wound healing	14	3	0.72	0.0313	F-biased BD
GO:0071674	mononuclear cell migration	14	3	0.72	0.0313	F-biased BD
GO:0072676	lymphocyte migration	14	3	0.72	0.0313	F-biased BD
GO:2001243	negative regulation of intrinsic apoptot...	14	3	0.72	0.0313	F-biased BD
GO:0008285	negative regulation of cell proliferatio...	117	11	5.99	0.0326	F-biased BD
GO:0045444	fat cell differentiation	37	5	1.89	0.0374	F-biased BD
GO:0051592	response to calcium ion	15	3	0.77	0.0377	F-biased BD
GO:1903749	positive regulation of establishment of ...	15	3	0.77	0.0377	F-biased BD
GO:0045807	positive regulation of endocytosis	26	4	1.33	0.0404	F-biased BD
GO:0002688	regulation of leukocyte chemotaxis	16	3	0.82	0.0448	F-biased BD
GO:0072332	intrinsic apoptotic signaling pathway by...	16	3	0.82	0.0448	F-biased BD
GO:0043433	negative regulation of DNA binding trans...	27	4	1.38	0.0457	F-biased BD
GO:0009719	response to endogenous stimulus	229	21	11.73	0.0467	F-biased BD
GO:0072593	reactive oxygen species metabolic proces...	43	6	2.2	0.049	F-biased BD
GO:0030100	regulation of endocytosis	44	9	2.22	0.00023	F-biased SCZ
GO:0046718	viral entry into host cell	25	6	1.26	0.00113	F-biased SCZ
GO:0002260	lymphocyte homeostasis	11	4	0.55	0.00152	F-biased SCZ
GO:0072376	protein activation cascade	11	4	0.55	0.00152	F-biased SCZ
GO:0045765	regulation of angiogenesis	38	7	1.92	0.00229	F-biased SCZ
GO:0044843	cell cycle G1/S phase transition	46	7	2.32	0.00299	F-biased SCZ
GO:0001894	tissue homeostasis	30	6	1.51	0.00308	F-biased SCZ
GO:0001819	positive regulation of cytokine producti...	51	8	2.57	0.00324	F-biased SCZ
GO:0097164	ammonium ion metabolic process	22	5	1.11	0.00387	F-biased SCZ
GO:0031329	regulation of cellular catabolic process	106	12	5.34	0.00488	F-biased SCZ
GO:0046631	alpha-beta T cell activation	15	4	0.76	0.00537	F-biased SCZ
GO:0051346	negative regulation of hydrolase activit...	44	7	2.22	0.00542	F-biased SCZ
GO:0006024	glycosaminoglycan biosynthetic process	16	4	0.81	0.00688	F-biased SCZ
GO:0070374	positive regulation of ERK1 and ERK2 cas...	25	5	1.26	0.00693	F-biased SCZ
GO:0045055	regulated exocytosis	115	12	5.8	0.01066	F-biased SCZ
GO:0007088	regulation of mitotic nuclear division	18	4	0.91	0.01071	F-biased SCZ
GO:0050870	positive regulation of T cell activation	28	5	1.41	0.01137	F-biased SCZ
GO:0009395	phospholipid catabolic process	10	3	0.5	0.01148	F-biased SCZ
GO:0015914	phospholipid transport	10	3	0.5	0.01148	F-biased SCZ
GO:0022900	electron transport chain	10	3	0.5	0.01148	F-biased SCZ
GO:0032642	regulation of chemokine production	10	3	0.5	0.01148	F-biased SCZ
GO:0046503	glycerolipid catabolic process	10	3	0.5	0.01148	F-biased SCZ
GO:0050671	positive regulation of lymphocyte prolif...	10	3	0.5	0.01148	F-biased SCZ
GO:1901216	positive regulation of neuron death	10	3	0.5	0.01148	F-biased SCZ
GO:0030335	positive regulation of cell migration	64	10	3.23	0.01179	F-biased SCZ
GO:0006493	protein O-linked glycosylation	11	3	0.55	0.01521	F-biased SCZ
GO:0006641	triglyceride metabolic process	11	3	0.55	0.01521	F-biased SCZ
GO:0034381	plasma lipoprotein particle clearance	11	3	0.55	0.01521	F-biased SCZ
GO:0042100	B cell proliferation	11	3	0.55	0.01521	F-biased SCZ
GO:0035023	regulation of Rho protein signal transdu...	20	4	1.01	0.0157	F-biased SCZ
GO:0019886	antigen processing and presentation of e...	21	4	1.06	0.01866	F-biased SCZ
GO:0019220	regulation of phosphate metabolic proces...	216	20	10.89	0.01933	F-biased SCZ
GO:0070301	cellular response to hydrogen peroxide	12	3	0.6	0.01955	F-biased SCZ
GO:0032787	monocarboxylic acid metabolic process	83	9	4.18	0.01976	F-biased SCZ
GO:0006898	receptor-mediated endocytosis	45	6	2.27	0.02302	F-biased SCZ
GO:0002673	regulation of acute inflammatory respons...	13	3	0.66	0.0245	F-biased SCZ
GO:0002690	positive regulation of leukocyte chemota...	13	3	0.66	0.0245	F-biased SCZ
GO:0045931	positive regulation of mitotic cell cycl...	13	3	0.66	0.0245	F-biased SCZ
GO:0050731	positive regulation of peptidyl-tyrosine...	23	4	1.16	0.02557	F-biased SCZ
GO:0032496	response to lipopolysaccharide	47	6	2.37	0.028	F-biased SCZ
GO:0043547	positive regulation of GTPase activity	60	7	3.02	0.02835	F-biased SCZ
GO:0006402	mRNA catabolic process	35	5	1.76	0.02846	F-biased SCZ
GO:0006457	protein folding	24	4	1.21	0.02953	F-biased SCZ
GO:0000726	non-recombinational repair	14	3	0.71	0.03007	F-biased SCZ
GO:0002763	positive regulation of myeloid leukocyte...	14	3	0.71	0.03007	F-biased SCZ
GO:0008037	cell recognition	14	3	0.71	0.03007	F-biased SCZ
GO:0070613	regulation of protein processing	14	3	0.71	0.03007	F-biased SCZ
GO:0071887	leukocyte apoptotic process	14	3	0.71	0.03007	F-biased SCZ
GO:0046777	protein autophosphorylation	36	5	1.81	0.03177	F-biased SCZ
GO:0044772	mitotic cell cycle phase transition	79	7	3.98	0.03196	F-biased SCZ
GO:0042327	positive regulation of phosphorylation	131	14	6.6	0.03249	F-biased SCZ
GO:0007264	small GTPase mediated signal transductio...	79	11	3.98	0.03342	F-biased SCZ
GO:0042098	T cell proliferation	25	4	1.26	0.03384	F-biased SCZ
GO:0030198	extracellular matrix organization	50	6	2.52	0.03673	F-biased SCZ
GO:0007568	aging	38	5	1.92	0.03909	F-biased SCZ
GO:0034599	cellular response to oxidative stress	41	7	2.07	0.04002	F-biased SCZ
GO:0090101	negative regulation of transmembrane rec...	16	3	0.81	0.04303	F-biased SCZ
GO:1900034	regulation of cellular response to heat	16	3	0.81	0.04303	F-biased SCZ
GO:0010001	glial cell differentiation	39	5	1.97	0.04311	F-biased SCZ
GO:0090305	nucleic acid phosphodiester bond hydroly...	39	5	1.97	0.04311	F-biased SCZ
GO:0032846	positive regulation of homeostatic proce...	28	4	1.41	0.04885	F-biased SCZ
