## Supplemental File 8 for "Integrative transcriptomics reveals sexually dimorphic microRNA control of the cholinergic/neurokine interface in schizophrenia and bipolar disorder"

m.name	family_name	family_accession	de	single_cell_enriched	single_cell_tf_mir	de_enriched_female	de_enriched_male
hsa-let-7a-3p	let-7	MIPF0000002	TRUE	FALSE	FALSE	TRUE	TRUE
hsa-let-7a-5p	let-7	MIPF0000002	TRUE	FALSE	FALSE	TRUE	TRUE
hsa-let-7a-2-3p	let-7	MIPF0000002	FALSE	FALSE	FALSE	TRUE	TRUE
hsa-let-7a-5p	let-7	MIPF0000002	TRUE	FALSE	FALSE	TRUE	TRUE
hsa-let-7a-3p	let-7	MIPF0000002	TRUE	FALSE	FALSE	TRUE	TRUE
hsa-let-7a-5p	let-7	MIPF0000002	TRUE	FALSE	FALSE	TRUE	TRUE
hsa-let-7b-3p	let-7	MIPF0000002	TRUE	FALSE	FALSE	TRUE	TRUE
hsa-let-7b-5p	let-7	MIPF0000002	TRUE	FALSE	FALSE	TRUE	TRUE
hsa-let-7c-3p	let-7	MIPF0000002	TRUE	FALSE	FALSE	TRUE	TRUE
hsa-let-7c-5p	let-7	MIPF0000002	TRUE	FALSE	FALSE	TRUE	TRUE
hsa-let-7d-3p	let-7	MIPF0000002	TRUE	FALSE	FALSE	TRUE	TRUE
hsa-let-7d-5p	let-7	MIPF0000002	TRUE	FALSE	FALSE	TRUE	TRUE
hsa-let-7e-3p	let-7	MIPF0000002	TRUE	FALSE	FALSE	TRUE	TRUE
hsa-let-7e-5p	let-7	MIPF0000002	TRUE	FALSE	FALSE	TRUE	TRUE
hsa-let-7f-1-3p	let-7	MIPF0000002	TRUE	FALSE	FALSE	TRUE	TRUE
hsa-let-7f-5p	let-7	MIPF0000002	TRUE	FALSE	FALSE	TRUE	TRUE
hsa-let-7f-2-3p	let-7	MIPF0000002	TRUE	TRUE	FALSE	TRUE	TRUE
hsa-let-7f-5p	let-7	MIPF0000002	TRUE	FALSE	FALSE	TRUE	TRUE
hsa-let-7g-3p	let-7	MIPF0000002	FALSE	FALSE	FALSE	TRUE	TRUE
hsa-let-7g-5p	let-7	MIPF0000002	TRUE	FALSE	FALSE	TRUE	TRUE
hsa-let-7i-3p	let-7	MIPF0000002	TRUE	FALSE	FALSE	TRUE	TRUE
hsa-let-7i-5p	let-7	MIPF0000002	TRUE	FALSE	FALSE	TRUE	TRUE
hsa-miR-98-3p	let-7	MIPF0000002	FALSE	FALSE	FALSE	TRUE	TRUE
hsa-miR-98-3p	let-7	MIPF0000002	FALSE	FALSE	FALSE	TRUE	TRUE
hsa-miR-98-5p	let-7	MIPF0000002	TRUE	FALSE	FALSE	TRUE	TRUE
hsa-miR-98-5p	let-7	MIPF0000002	TRUE	FALSE	FALSE	TRUE	TRUE
hsa-miR-125a-3p	mir-10	MIPF0000033	TRUE	TRUE	FALSE	TRUE	FALSE
hsa-miR-125a-3p	mir-10	MIPF0000033	TRUE	TRUE	FALSE	TRUE	FALSE
hsa-miR-125a-5p	mir-10	MIPF0000033	TRUE	TRUE	FALSE	TRUE	FALSE
hsa-miR-125a-5p	mir-10	MIPF0000033	TRUE	TRUE	FALSE	TRUE	FALSE
hsa-miR-125b-5p	mir-10	MIPF0000033	TRUE	TRUE	FALSE	TRUE	FALSE
hsa-miR-125b-5p	mir-10	MIPF0000033	TRUE	TRUE	FALSE	TRUE	FALSE
hsa-miR-125b-5p	mir-10	MIPF0000033	TRUE	TRUE	FALSE	TRUE	FALSE
hsa-miR-125b-5p	mir-10	MIPF0000033	TRUE	TRUE	FALSE	TRUE	FALSE
hsa-miR-130a-3p	mir-130	MIPF0000034	TRUE	FALSE	FALSE	TRUE	TRUE
hsa-miR-130a-3p	mir-130	MIPF0000034	TRUE	FALSE	FALSE	TRUE	TRUE
hsa-miR-130a-5p	mir-130	MIPF0000034	FALSE	FALSE	FALSE	TRUE	TRUE
hsa-miR-130a-5p	mir-130	MIPF0000034	FALSE	FALSE	FALSE	TRUE	TRUE
hsa-miR-130b-3p	mir-130	MIPF0000034	TRUE	FALSE	FALSE	TRUE	TRUE
hsa-miR-130b-3p	mir-130	MIPF0000034	TRUE	FALSE	FALSE	TRUE	TRUE
hsa-miR-130b-5p	mir-130	MIPF0000034	TRUE	FALSE	FALSE	TRUE	TRUE
hsa-miR-130b-5p	mir-130	MIPF0000034	TRUE	FALSE	FALSE	TRUE	TRUE
hsa-miR-301a-3p	mir-130	MIPF0000034	TRUE	FALSE	FALSE	TRUE	TRUE
hsa-miR-301a-5p	mir-130	MIPF0000034	TRUE	FALSE	FALSE	TRUE	TRUE
hsa-miR-301b-3p	mir-130	MIPF0000034	TRUE	FALSE	FALSE	TRUE	TRUE
hsa-miR-301b-5p	mir-130	MIPF0000034	FALSE	FALSE	FALSE	TRUE	TRUE
hsa-miR-148b-5p	mir-148	MIPF0000056	FALSE	TRUE	TRUE	FALSE	FALSE
hsa-miR-148b-5p	mir-148	MIPF0000056	FALSE	TRUE	TRUE	FALSE	FALSE
hsa-miR-1185-5p	mir-154	MIPF0000018	TRUE	TRUE	TRUE	FALSE	TRUE
hsa-miR-1185-5p	mir-154	MIPF0000018	TRUE	TRUE	TRUE	FALSE	TRUE
hsa-miR-1185-5p	mir-154	MIPF0000018	TRUE	TRUE	TRUE	FALSE	TRUE
hsa-miR-1185-5p	mir-154	MIPF0000018	TRUE	TRUE	TRUE	FALSE	TRUE
hsa-miR-377-3p	mir-154	MIPF0000018	TRUE	TRUE	TRUE	FALSE	TRUE
hsa-miR-18a-3p	mir-17	MIPF0000001	TRUE	TRUE	FALSE	TRUE	FALSE
hsa-miR-18a-3p	mir-17	MIPF0000001	TRUE	TRUE	FALSE	TRUE	FALSE
hsa-miR-20b-3p	mir-17	MIPF0000001	TRUE	TRUE	TRUE	TRUE	FALSE
hsa-miR-93-3p	mir-17	MIPF0000001	TRUE	TRUE	TRUE	TRUE	FALSE
hsa-miR-93-3p	mir-17	MIPF0000001	TRUE	TRUE	TRUE	TRUE	FALSE
hsa-miR-199a-5p	mir-199	MIPF0000040	TRUE	TRUE	TRUE	FALSE	TRUE
hsa-miR-199a-5p	mir-199	MIPF0000040	TRUE	TRUE	TRUE	FALSE	TRUE
hsa-miR-199a-5p	mir-199	MIPF0000040	TRUE	TRUE	TRUE	FALSE	TRUE
hsa-miR-199a-5p	mir-199	MIPF0000040	TRUE	TRUE	TRUE	FALSE	TRUE
hsa-miR-199b-5p	mir-199	MIPF0000040	TRUE	TRUE	TRUE	FALSE	TRUE
hsa-miR-199b-5p	mir-199	MIPF0000040	TRUE	TRUE	TRUE	FALSE	TRUE
hsa-miR-27b-5p	mir-27	MIPF0000036	TRUE	TRUE	TRUE	TRUE	TRUE
hsa-miR-30a-3p	mir-30	MIPF0000005	TRUE	FALSE	FALSE	TRUE	TRUE
hsa-miR-30a-5p	mir-30	MIPF0000005	TRUE	FALSE	FALSE	TRUE	TRUE
hsa-miR-30b-3p	mir-30	MIPF0000005	FALSE	FALSE	FALSE	TRUE	TRUE
hsa-miR-30b-5p	mir-30	MIPF0000005	TRUE	FALSE	FALSE	TRUE	TRUE
hsa-miR-30c-1-3p	mir-30	MIPF0000005	FALSE	FALSE	FALSE	TRUE	TRUE
hsa-miR-30c-5p	mir-30	MIPF0000005	TRUE	FALSE	FALSE	TRUE	TRUE
hsa-miR-30c-2-3p	mir-30	MIPF0000005	FALSE	TRUE	FALSE	TRUE	TRUE
hsa-miR-30c-5p	mir-30	MIPF0000005	TRUE	FALSE	FALSE	TRUE	TRUE
hsa-miR-30d-3p	mir-30	MIPF0000005	TRUE	FALSE	FALSE	TRUE	TRUE
hsa-miR-30d-5p	mir-30	MIPF0000005	FALSE	FALSE	FALSE	TRUE	TRUE
hsa-miR-30e-3p	mir-30	MIPF0000005	TRUE	FALSE	FALSE	TRUE	TRUE
hsa-miR-30e-5p	mir-30	MIPF0000005	TRUE	FALSE	FALSE	TRUE	TRUE
hsa-miR-320a	mir-320	MIPF0000163	TRUE	TRUE	FALSE	TRUE	TRUE
hsa-miR-320b	mir-320	MIPF0000163	TRUE	TRUE	FALSE	TRUE	TRUE
hsa-miR-320b	mir-320	MIPF0000163	TRUE	TRUE	FALSE	TRUE	TRUE
hsa-miR-320c	mir-320	MIPF0000163	TRUE	TRUE	FALSE	TRUE	TRUE
hsa-miR-320c	mir-320	MIPF0000163	TRUE	TRUE	FALSE	TRUE	TRUE
hsa-miR-320d	mir-320	MIPF0000163	TRUE	TRUE	FALSE	TRUE	TRUE
hsa-miR-320d	mir-320	MIPF0000163	TRUE	TRUE	FALSE	TRUE	TRUE
hsa-miR-320e	mir-320	MIPF0000163	TRUE	TRUE	FALSE	TRUE	TRUE
hsa-miR-507	mir-506	MIPF0000130	FALSE	TRUE	TRUE	FALSE	FALSE
hsa-miR-515-5p	mir-515	MIPF0000020	FALSE	TRUE	FALSE	TRUE	FALSE
hsa-miR-515-5p	mir-515	MIPF0000020	FALSE	TRUE	FALSE	TRUE	FALSE
hsa-miR-517-5p	mir-515	MIPF0000020	TRUE	TRUE	FALSE	TRUE	FALSE
hsa-miR-517a-3p	mir-515	MIPF0000020	TRUE	TRUE	FALSE	TRUE	FALSE
hsa-miR-517-5p	mir-515	MIPF0000020	TRUE	TRUE	FALSE	TRUE	FALSE
hsa-miR-517b-3p	mir-515	MIPF0000020	TRUE	TRUE	FALSE	TRUE	FALSE
hsa-miR-517-5p	mir-515	MIPF0000020	TRUE	TRUE	FALSE	TRUE	FALSE
hsa-miR-517c-3p	mir-515	MIPF0000020	FALSE	TRUE	FALSE	TRUE	FALSE
hsa-miR-518d-5p	mir-515	MIPF0000020	FALSE	TRUE	TRUE	TRUE	FALSE
hsa-miR-520c-5p	mir-515	MIPF0000020	FALSE	TRUE	TRUE	TRUE	FALSE
hsa-miR-520g-3p	mir-515	MIPF0000020	TRUE	TRUE	FALSE	TRUE	FALSE
hsa-miR-520h	mir-515	MIPF0000020	TRUE	TRUE	FALSE	TRUE	FALSE
hsa-miR-524-3p	mir-515	MIPF0000020	FALSE	TRUE	FALSE	TRUE	FALSE
hsa-miR-525-3p	mir-515	MIPF0000020	FALSE	TRUE	FALSE	TRUE	FALSE
hsa-miR-526a	mir-515	MIPF0000020	FALSE	TRUE	TRUE	TRUE	FALSE
hsa-miR-526a	mir-515	MIPF0000020	FALSE	TRUE	TRUE	TRUE	FALSE
