## Supplemental File 7 for "Integrative transcriptomics reveals sexually dimorphic microRNA control of the cholinergic/neurokine interface in schizophrenia and bipolar disorder"

name	logFC	adj.P.Val	sex	set	condition	biotype
NTRK2	0.585709833617674	0.0364362806039372	F	Bahn	BD	gene
NR3C1	-0.358106131388932	0.021966090910917	F	Bahn	BD	TF
ARHGEF12	-0.311406330203022	0.0149910535084253	F	Bahn	BD	TF
LHX6	-0.232675158454577	0.021966090910917	F	Bahn	BD	TF
GBX2	0.214890293964991	0.021966090910917	F	Bahn	BD	TF
LIF	0.201946910051966	0.021966090910917	F	Bahn	BD	gene
BMP1	0.19056272413995	0.0485581134798087	F	Bahn	BD	gene
SMAD2	-0.184756798857792	0.0320320268688585	F	Bahn	BD	TF
RFX2	0.18065848218439	0.0485873609550313	F	Bahn	BD	TF
CHRNB4	0.166180300762777	0.0273580932188056	F	Bahn	BD	gene
TFAP4	0.164632280165545	0.0485873609550313	F	Bahn	BD	TF
NTRK2	0.535015378885031	0.0193596177521988	M	Bahn	BD	gene
BMP7	0.205722023049717	0.0480701188983417	M	Bahn	BD	gene
NR3C1	-0.204986733151571	0.0346468021721355	M	Bahn	BD	TF
IL6	0.160008724688755	0.0346468021721355	M	Bahn	BD	gene
BMP1	0.132206233624716	0.0193596177521988	M	Bahn	BD	gene
STAT1	-0.0937401942202376	0.0346468021721355	M	Bahn	BD	TF
NR3C1	-0.525196244888442	0.00989655286889768	F	Lanz	BD	TF
NR3C1	-0.391157629728691	0.00989655286889768	F	Lanz	BD	TF
SP4	0.322070088697773	0.0422250481829742	F	Lanz	BD	TF
NR1D1	0.319157955223893	0.0422250481829742	F	Lanz	BD	gene
SMAD2	-0.306566141780658	0.00989655286889768	F	Lanz	BD	TF
CHRM5	0.304819013421568	0.0326003693996346	F	Lanz	BD	gene
SMAD2	-0.2935445914401	0.0422250481829742	F	Lanz	BD	TF
NR3C1	-0.286188401779244	0.0220480490956029	F	Lanz	BD	TF
ISL1	0.243626993934231	0.0362693741792713	F	Lanz	BD	gene
CNTF	0.238900284228552	0.0422250481829742	F	Lanz	BD	gene
BMP2K	-0.226423783573431	0.0220480490956029	F	Lanz	BD	gene
BMP3	0.201061966132378	0.0422250481829742	F	Lanz	BD	gene
RFX5	0.175312768294384	0.0161408291836515	F	Lanz	BD	TF
NTRK2	0.554118650284476	0.000263630510395446	B	Bahn	BD	gene
NR3C1	-0.244411750255431	0.00146178861935029	B	Bahn	BD	TF
BMP1	0.157397580022023	0.00146178861935029	B	Bahn	BD	gene
IL6	0.154282441742135	0.00146178861935029	B	Bahn	BD	gene
SMAD2	-0.135240572660608	0.00205592950857627	B	Bahn	BD	TF
ARHGEF12	-0.179772534294936	0.00221028185363734	B	Bahn	BD	TF
BMP7	0.198597343711056	0.00268855071885985	B	Bahn	BD	gene
TFAP4	0.124148128351566	0.00365331233058725	B	Bahn	BD	TF
LHX6	-0.141215932442115	0.00388947181183262	B	Bahn	BD	TF
NGF	0.154704630656685	0.00549095281142948	B	Bahn	BD	gene
LIF	0.11900604513102	0.0056755969599354	B	Bahn	BD	gene
ARNTL	-0.214927996759616	0.0056935811502862	B	Bahn	BD	TF
NGFR	0.0971806666626032	0.00593805879551587	B	Bahn	BD	gene
CHRNA10	0.0918358745972387	0.00623467263827131	B	Bahn	BD	gene
CHRNB4	0.100488912896967	0.00660622322939883	B	Bahn	BD	gene
GBX2	0.120973548688968	0.00893268723430284	B	Bahn	BD	TF
HLX	0.0837262072882101	0.00928446972740679	B	Bahn	BD	TF
NR1D1	0.245157894207346	0.010448102542845	B	Iwamoto	BD	gene
NR1D2	-0.341029548596054	0.0106678855430583	B	Bahn	BD	gene
RORA	-0.15741630038859	0.0106913954984277	B	Bahn	BD	TF
STAT1	-0.147597880215298	0.0108360403357744	B	Bahn	BD	TF
CLOCK	0.0678912114796102	0.0111619887146746	B	Bahn	BD	TF
BMP4	0.0868927129347155	0.0152570140757802	B	Bahn	BD	gene
BMP2	-0.0907843109196955	0.0159034897584073	B	Bahn	BD	gene
SLC18A3	0.0782937027468016	0.0208915356335514	B	Bahn	BD	gene
PKNOX1	0.0466294028065226	0.0232523697805711	B	Bahn	BD	TF
NKX2-1	0.0584562577916428	0.0248938088615463	B	Bahn	BD	TF
GBX1	0.0686733251065972	0.0314212744088907	B	Bahn	BD	TF
ACHE	0.122122893438424	0.0349250531863532	B	Bahn	BD	gene
NPAS2	0.0744698693673786	0.0361737598191175	B	Bahn	BD	gene
BMP6	0.0747677968684668	0.0374143698085414	B	Bahn	BD	gene
CNTFR	0.0840815193082243	0.042074294700201	B	Bahn	BD	gene
CHRM3	-0.892941904467948	0.0254942140354601	F	Lanz	SCZ	gene
SMAD2	0.341964746568125	0.0412161670031332	F	Maycox	SCZ	TF
RORC	-0.302550163533919	0.0412161670031332	F	Maycox	SCZ	gene
TFAP4	-0.212960836775428	0.0412161670031332	F	Maycox	SCZ	TF
SLC5A7	-0.60175654334618	0.00243419909846422	B	Lanz	SCZ	gene
LHX8	-0.339969392002345	0.00788093263194132	B	Lanz	SCZ	TF
CHRNA10	-0.106294412621549	0.00799932267538981	B	Maycox	SCZ	gene
CHRNA7	0.206406464013702	0.00872938906081756	B	Maycox	SCZ	gene
EBF1	-0.365744358022476	0.0093951711335061	B	Lanz	SCZ	TF
BMPR1B	0.300057131959433	0.0136559668724206	B	Chen	SCZ	gene
NTRK2	0.133994076143711	0.0136559668724206	B	Chen	SCZ	gene
BCHE	-0.347307181557173	0.0252551607082003	B	Lanz	SCZ	gene
STAT3	0.291655564552855	0.0252551607082003	B	Lanz	SCZ	TF
CNTFR	0.278839594400761	0.0331047284544353	B	Lanz	SCZ	gene
RORC	-0.173777672191125	0.0392261230823909	B	Maycox	SCZ	gene
CLOCK	0.165645914083758	0.0392261230823909	B	Maycox	SCZ	TF
BMP15	-0.122565964048829	0.0392261230823909	B	Maycox	SCZ	gene
CHAT	NA	NA	NA	NA	NA	gene
COLQ	NA	NA	NA	NA	NA	gene
PRIMA1	NA	NA	NA	NA	NA	gene
CHRNA1	NA	NA	NA	NA	NA	gene
CHRNA2	NA	NA	NA	NA	NA	gene
CHRNA3	NA	NA	NA	NA	NA	gene
CHRNA4	NA	NA	NA	NA	NA	gene
CHRNA5	NA	NA	NA	NA	NA	gene
CHRNA6	NA	NA	NA	NA	NA	gene
CHRNA9	NA	NA	NA	NA	NA	gene
CHRNB1	NA	NA	NA	NA	NA	gene
CHRNB2	NA	NA	NA	NA	NA	gene
CHRNB3	NA	NA	NA	NA	NA	gene
CHRND	NA	NA	NA	NA	NA	gene
CHRNE	NA	NA	NA	NA	NA	gene
CHRNG	NA	NA	NA	NA	NA	gene
CHRM1	NA	NA	NA	NA	NA	gene
CHRM2	NA	NA	NA	NA	NA	gene
CHRM4	NA	NA	NA	NA	NA	gene
NTRK1	NA	NA	NA	NA	NA	gene
IL6ST	NA	NA	NA	NA	NA	gene
LIFR	NA	NA	NA	NA	NA	gene
IL6R	NA	NA	NA	NA	NA	gene
BDNF	NA	NA	NA	NA	NA	gene
BDNF-AS	NA	NA	NA	NA	NA	gene
JAK2	NA	NA	NA	NA	NA	gene
STAT5B	NA	NA	NA	NA	NA	TF
STAT5A	NA	NA	NA	NA	NA	TF
BMPER	NA	NA	NA	NA	NA	gene
BMPR2	NA	NA	NA	NA	NA	gene
BMP5	NA	NA	NA	NA	NA	gene
BMP8A	NA	NA	NA	NA	NA	gene
BMP8B	NA	NA	NA	NA	NA	gene
BMPR1A	NA	NA	NA	NA	NA	gene
BMP10	NA	NA	NA	NA	NA	gene
RORB	NA	NA	NA	NA	NA	gene
ARNTL2	NA	NA	NA	NA	NA	gene
KLF16	NA	NA	NA	NA	NA	TF
ETS1	NA	NA	NA	NA	NA	TF
KLF4	NA	NA	NA	NA	NA	TF
KLF7	NA	NA	NA	NA	NA	TF
RFX1	NA	NA	NA	NA	NA	TF
RFX3	NA	NA	NA	NA	NA	TF
SOX6	NA	NA	NA	NA	NA	TF
