## Supplemental File 2 for "Integrative transcriptomics reveals sexually dimorphic microRNA control of the cholinergic/neurokine interface in schizophrenia and bipolar disorder"

name	number_of_targets	perm.p.val	biotype
hsa-miR-650	9	0.00120024004800956	primate-specific_miR
hsa-miR-513a-5p	9	0.00180036007201445	primate-specific_miR
hsa-miR-1275	8	0.000200040008001556	primate-specific_miR
hsa-miR-608	8	0.00300060012002401	primate-specific_miR
hsa-miR-1207-5p	8	0.0214042808561712	primate-specific_miR
hsa-miR-596	7	0.000200040008001556	primate-specific_miR
hsa-miR-1254	7	0.00300060012002401	primate-specific_miR
hsa-miR-320d	7	0.00660132026405291	primate-specific_miR
hsa-miR-637	7	0.00800160032006403	primate-specific_miR
hsa-miR-320c	7	0.011002200440088	primate-specific_miR
hsa-miR-661	7	0.0294058811762352	primate-specific_miR
hsa-miR-612	7	0.0470094018803762	primate-specific_miR
hsa-miR-1324	6	0.001000200040008	primate-specific_miR
hsa-miR-147a	6	0.00180036007201445	primate-specific_miR
hsa-miR-760	6	0.00600120024004802	primate-specific_miR
hsa-miR-507	6	0.00880176035207048	primate-specific_miR
hsa-miR-520h	6	0.0296059211842368	primate-specific_miR
hsa-miR-587	6	0.0402080416083217	primate-specific_miR
hsa-miR-515-5p	6	0.0424084816963393	primate-specific_miR
hsa-miR-1913	5	0.00560112022404491	primate-specific_miR
hsa-miR-23c	5	0.0124024804960992	primate-specific_miR
hsa-miR-3612	5	0.0124024804960992	primate-specific_miR
hsa-miR-1207-3p	5	0.0126025205041007	primate-specific_miR
hsa-miR-432-5p	5	0.0256051210242048	primate-specific_miR
hsa-miR-554	4	0	primate-specific_miR
hsa-miR-1296-5p	4	0.000800160032006447	primate-specific_miR
hsa-miR-449b-3p	4	0.00600120024004802	primate-specific_miR
hsa-miR-1825	4	0.00820164032806558	primate-specific_miR
hsa-miR-576-3p	4	0.00980196039207848	primate-specific_miR
hsa-miR-648	4	0.011002200440088	primate-specific_miR
hsa-miR-617	4	0.0112022404480896	primate-specific_miR
hsa-miR-299-3p	4	0.0136027205441087	primate-specific_miR
hsa-miR-595	4	0.0232046409281856	primate-specific_miR
hsa-miR-558	4	0.0274054810962192	primate-specific_miR
hsa-miR-198	4	0.0278055611122225	primate-specific_miR
hsa-miR-2110	4	0.0350070014002801	primate-specific_miR
hsa-miR-1271-5p	4	0.0442088417683537	primate-specific_miR
hsa-miR-3923	3	0.000200040008001556	primate-specific_miR
hsa-miR-564	3	0.00200040008001601	primate-specific_miR
hsa-miR-1185-5p	3	0.00820164032806558	primate-specific_miR
hsa-miR-320e	3	0.0208041608321665	primate-specific_miR
hsa-miR-518d-5p	3	0.0244048809761952	primate-specific_miR
hsa-miR-520c-5p	3	0.0244048809761952	primate-specific_miR
hsa-miR-526a	3	0.0334066813362672	primate-specific_miR
hsa-miR-514a-5p	2	0.00140028005601112	primate-specific_miR
hsa-miR-602	2	0.00720144028805758	primate-specific_miR
hsa-miR-4796-3p	2	0.0192038407681536	primate-specific_miR
hsa-miR-3187-5p	2	0.0196039207841567	primate-specific_miR
hsa-miR-3165	2	0.0368073614722944	primate-specific_miR
hsa-miR-3938	2	0.0470094018803762	primate-specific_miR
hsa-miR-151b	1	0	primate-specific_miR
hsa-miR-4536-3p	1	0	primate-specific_miR
hsa-miR-2392	1	0.0036007201440289	primate-specific_miR
hsa-miR-1271-3p	1	0.00440088017603513	primate-specific_miR
hsa-miR-4518	1	0.00900180036007203	primate-specific_miR
hsa-miR-3688-5p	1	0.00920184036807359	primate-specific_miR
hsa-miR-1180-3p	1	0.0134026805361072	primate-specific_miR
hsa-miR-517a-3p	1	0.0138027605521105	primate-specific_miR
hsa-miR-517b-3p	1	0.0138027605521105	primate-specific_miR
hsa-miR-517c-3p	1	0.0144028805761152	primate-specific_miR
hsa-miR-450a-5p	1	0.0158031606321265	primate-specific_miR
hsa-miR-584-3p	1	0.0186037207441487	primate-specific_miR
hsa-miR-638	1	0.0290058011602321	primate-specific_miR
hsa-miR-208a-3p	1	0.0372074414882977	primate-specific_miR
hsa-miR-525-3p	1	0.0374074814962992	primate-specific_miR
hsa-miR-3156-3p	1	0.0380076015203041	primate-specific_miR
hsa-miR-1295a	1	0.0384076815363072	primate-specific_miR
hsa-miR-524-3p	1	0.0402080416083217	primate-specific_miR
hsa-miR-3191-3p	1	0.0406081216243248	primate-specific_miR
hsa-miR-4782-3p	1	0.0442088417683537	primate-specific_miR
hsa-miR-4526	1	0.0454090818163633	primate-specific_miR
hsa-miR-4520-3p	1	0.0482096419283857	primate-specific_miR
hsa-miR-654-5p	9	0.000200040008001556	conserved_miR
hsa-miR-625-5p	9	0.000400080016003113	conserved_miR
hsa-miR-940	9	0.00160032006401289	conserved_miR
hsa-miR-1266-5p	8	0	conserved_miR
hsa-miR-3619-5p	8	0.000200040008001556	conserved_miR
hsa-miR-541-3p	8	0.000600120024004891	conserved_miR
hsa-miR-214-3p	8	0.00880176035207048	conserved_miR
hsa-miR-593-3p	7	0.00160032006401289	conserved_miR
hsa-miR-150-5p	7	0.00780156031206247	conserved_miR
hsa-miR-1321	7	0.011002200440088	conserved_miR
hsa-miR-320b	7	0.0170034006801361	conserved_miR
hsa-miR-129-5p	7	0.0196039207841567	conserved_miR
hsa-miR-942-5p	7	0.0248049609921985	conserved_miR
hsa-miR-320a	7	0.0264052810562112	conserved_miR
hsa-miR-3139	6	0	conserved_miR
hsa-miR-708-5p	6	0.00240048009601912	conserved_miR
hsa-miR-28-5p	6	0.00300060012002401	conserved_miR
hsa-miR-874-3p	6	0.00400080016003201	conserved_miR
hsa-miR-22-3p	6	0.00440088017603513	conserved_miR
hsa-miR-361-3p	6	0.00580116023204647	conserved_miR
hsa-miR-3689b-3p	6	0.00600120024004802	conserved_miR
hsa-miR-3689a-3p	6	0.00620124024804958	conserved_miR
hsa-miR-1291	6	0.00660132026405291	conserved_miR
hsa-miR-125a-5p	6	0.0106021204240849	conserved_miR
hsa-miR-1237-3p	6	0.0116023204640927	conserved_miR
hsa-miR-370-3p	6	0.012002400480096	conserved_miR
hsa-miR-486-3p	6	0.0122024404880976	conserved_miR
hsa-miR-125b-5p	6	0.0126025205041007	conserved_miR
hsa-miR-671-5p	6	0.0142028405681136	conserved_miR
hsa-miR-149-5p	6	0.0228045609121825	conserved_miR
hsa-miR-23a-3p	6	0.0304060812162432	conserved_miR
hsa-miR-23b-3p	6	0.0356071214242848	conserved_miR
hsa-miR-520g-3p	6	0.0468093618723744	conserved_miR
hsa-miR-218-1-3p	5	0.000200040008001556	conserved_miR
hsa-miR-3116	5	0.000600120024004891	conserved_miR
hsa-miR-615-5p	5	0.00160032006401289	conserved_miR
hsa-miR-3151-5p	5	0.00240048009601912	conserved_miR
hsa-miR-199a-5p	5	0.00640128025605113	conserved_miR
hsa-miR-512-5p	5	0.00640128025605113	conserved_miR
hsa-miR-199b-5p	5	0.00720144028805758	conserved_miR
hsa-miR-1304-5p	5	0.00880176035207048	conserved_miR
hsa-miR-140-3p	5	0.00900180036007203	conserved_miR
hsa-miR-876-5p	5	0.0108021604320865	conserved_miR
hsa-miR-30c-2-3p	5	0.0134026805361072	conserved_miR
hsa-miR-3120-3p	5	0.0192038407681536	conserved_miR
hsa-miR-125a-3p	5	0.0200040008001601	conserved_miR
hsa-miR-339-5p	5	0.0210042008401681	conserved_miR
hsa-miR-143-3p	5	0.0220044008801761	conserved_miR
hsa-miR-377-3p	5	0.0248049609921985	conserved_miR
hsa-miR-338-3p	5	0.0256051210242048	conserved_miR
hsa-miR-629-3p	5	0.0320064012802561	conserved_miR
hsa-miR-7-5p	5	0.0336067213442688	conserved_miR
hsa-miR-92a-2-5p	5	0.0364072814562912	conserved_miR
hsa-miR-762	5	0.0376075215043008	conserved_miR
hsa-miR-532-3p	5	0.0382076415283057	conserved_miR
hsa-miR-3679-5p	4	0	conserved_miR
hsa-miR-3199	4	0.000200040008001556	conserved_miR
hsa-miR-658	4	0.001000200040008	conserved_miR
hsa-miR-3605-5p	4	0.00140028005601112	conserved_miR
hsa-miR-3670	4	0.00200040008001601	conserved_miR
hsa-miR-4668-5p	4	0.00280056011202245	conserved_miR
hsa-miR-142-3p	4	0.00340068013602712	conserved_miR
hsa-miR-627-5p	4	0.0036007201440289	conserved_miR
hsa-miR-1914-3p	4	0.0036007201440289	conserved_miR
hsa-miR-877-3p	4	0.00460092018403691	conserved_miR
hsa-miR-342-5p	4	0.00560112022404491	conserved_miR
hsa-miR-425-5p	4	0.00740148029605914	conserved_miR
hsa-miR-1972	4	0.00900180036007203	conserved_miR
hsa-miR-3918	4	0.00960192038407692	conserved_miR
hsa-miR-770-5p	4	0.0102020404080816	conserved_miR
hsa-miR-3190-5p	4	0.013002600520104	conserved_miR
hsa-miR-188-5p	4	0.0138027605521105	conserved_miR
hsa-miR-18a-3p	4	0.0146029205841167	conserved_miR
hsa-miR-431-5p	4	0.0174034806961392	conserved_miR
hsa-miR-670-5p	4	0.0176035207041407	conserved_miR
hsa-miR-103a-2-5p	4	0.0252050410082016	conserved_miR
hsa-miR-504-5p	4	0.0262052410482096	conserved_miR
hsa-miR-3153	4	0.0280056011202241	conserved_miR
hsa-miR-1224-3p	4	0.0296059211842368	conserved_miR
hsa-miR-136-5p	4	0.0400080016003201	conserved_miR
hsa-miR-3119	4	0.0466093218643728	conserved_miR
hsa-miR-2909	3	0.000400080016003113	conserved_miR
hsa-miR-4253	3	0.00320064012802557	conserved_miR
hsa-miR-517-5p	3	0.00340068013602712	conserved_miR
hsa-miR-3126-3p	3	0.00340068013602712	conserved_miR
hsa-miR-4323	3	0.00480096019203846	conserved_miR
hsa-miR-92a-1-5p	3	0.00780156031206247	conserved_miR
hsa-miR-3136-5p	3	0.01000200040008	conserved_miR
hsa-miR-3911	3	0.0112022404480896	conserved_miR
hsa-miR-1238-3p	3	0.012002400480096	conserved_miR
hsa-miR-3928-3p	3	0.0128025605121025	conserved_miR
hsa-miR-544b	3	0.014002800560112	conserved_miR
hsa-miR-759	3	0.0162032406481296	conserved_miR
hsa-miR-219a-1-3p	3	0.0252050410082016	conserved_miR
hsa-miR-148b-5p	3	0.0274054810962192	conserved_miR
hsa-miR-4287	3	0.0372074414882977	conserved_miR
hsa-let-7f-2-3p	3	0.0394078815763153	conserved_miR
hsa-miR-3692-3p	3	0.0422084416883377	conserved_miR
hsa-miR-2115-5p	3	0.0434086817363473	conserved_miR
hsa-miR-503-5p	3	0.0438087617523504	conserved_miR
hsa-miR-3652	3	0.0438087617523504	conserved_miR
hsa-miR-93-3p	3	0.0476095219043808	conserved_miR
hsa-miR-644a	3	0.0498099619923984	conserved_miR
hsa-miR-4281	2	0.000400080016003113	conserved_miR
hsa-miR-4779	2	0.000600120024004891	conserved_miR
hsa-miR-652-3p	2	0.00140028005601112	conserved_miR
hsa-miR-4512	2	0.00220044008801756	conserved_miR
hsa-miR-1245b-5p	2	0.0026005201040209	conserved_miR
hsa-miR-483-5p	2	0.00340068013602712	conserved_miR
hsa-miR-4534	2	0.0036007201440289	conserved_miR
hsa-miR-675-5p	2	0.00380076015203046	conserved_miR
hsa-miR-941	2	0.00420084016803357	conserved_miR
hsa-miR-3135a	2	0.00460092018403691	conserved_miR
hsa-miR-4690-3p	2	0.00500100020004002	conserved_miR
hsa-miR-4313	2	0.00540108021604313	conserved_miR
hsa-miR-4662b	2	0.00740148029605914	conserved_miR
hsa-miR-3146	2	0.00840168033606714	conserved_miR
hsa-miR-4477a	2	0.00960192038407692	conserved_miR
hsa-miR-4731-5p	2	0.0116023204640927	conserved_miR
hsa-miR-23a-5p	2	0.0126025205041007	conserved_miR
hsa-miR-4768-3p	2	0.013002600520104	conserved_miR
hsa-miR-4452	2	0.0164032806561312	conserved_miR
hsa-miR-3611	2	0.0182036407281456	conserved_miR
hsa-miR-4436b-3p	2	0.0202040408081616	conserved_miR
hsa-miR-744-5p	2	0.0208041608321665	conserved_miR
hsa-miR-4293	2	0.0222044408881776	conserved_miR
hsa-miR-27b-5p	2	0.0240048009601921	conserved_miR
hsa-miR-365a-5p	2	0.0248049609921985	conserved_miR
hsa-miR-3690	2	0.0278055611122225	conserved_miR
hsa-miR-5584-5p	2	0.0326065213042608	conserved_miR
hsa-miR-20b-3p	2	0.0336067213442688	conserved_miR
hsa-miR-218-2-3p	2	0.0366073214642928	conserved_miR
hsa-miR-3124-3p	2	0.0404080816163233	conserved_miR
hsa-miR-4680-3p	2	0.0438087617523504	conserved_miR
hsa-miR-378c	2	0.0450090018003602	conserved_miR
hsa-miR-3650	2	0.0456091218243648	conserved_miR
hsa-miR-548aq-5p	2	0.0480096019203842	conserved_miR
hsa-miR-4321	1	0	conserved_miR
hsa-miR-3677-3p	1	0.000200040008001556	conserved_miR
hsa-miR-3189-5p	1	0.00180036007201445	conserved_miR
hsa-miR-4538	1	0.00240048009601912	conserved_miR
hsa-miR-4421	1	0.0026005201040209	conserved_miR
hsa-miR-1307-3p	1	0.00300060012002401	conserved_miR
hsa-miR-4777-3p	1	0.00340068013602712	conserved_miR
hsa-miR-4456	1	0.00380076015203046	conserved_miR
hsa-miR-4453	1	0.00400080016003201	conserved_miR
hsa-miR-5572	1	0.00440088017603513	conserved_miR
hsa-miR-3152-5p	1	0.00480096019203846	conserved_miR
hsa-miR-4713-3p	1	0.00520104020804157	conserved_miR
hsa-miR-4423-3p	1	0.00540108021604313	conserved_miR
hsa-miR-2681-3p	1	0.00540108021604313	conserved_miR
hsa-miR-5187-5p	1	0.00580116023204647	conserved_miR
hsa-miR-551a	1	0.00620124024804958	conserved_miR
hsa-miR-5586-5p	1	0.00620124024804958	conserved_miR
hsa-miR-4650-5p	1	0.00640128025605113	conserved_miR
hsa-miR-551b-3p	1	0.00720144028805758	conserved_miR
hsa-miR-4653-3p	1	0.00720144028805758	conserved_miR
hsa-miR-4695-3p	1	0.00760152030406092	conserved_miR
hsa-miR-3615	1	0.00840168033606714	conserved_miR
hsa-miR-4494	1	0.00860172034406892	conserved_miR
hsa-miR-25-5p	1	0.00860172034406892	conserved_miR
hsa-miR-4757-5p	1	0.00880176035207048	conserved_miR
hsa-miR-4683	1	0.00900180036007203	conserved_miR
hsa-miR-4501	1	0.0102020404080816	conserved_miR
hsa-miR-5695	1	0.0106021204240849	conserved_miR
hsa-miR-4435	1	0.0108021604320865	conserved_miR
hsa-miR-4640-5p	1	0.0112022404480896	conserved_miR
hsa-miR-5699-3p	1	0.0114022804560912	conserved_miR
hsa-miR-5192	1	0.0114022804560912	conserved_miR
hsa-miR-4502	1	0.0124024804960992	conserved_miR
hsa-miR-4776-3p	1	0.0126025205041007	conserved_miR
hsa-miR-4752	1	0.013002600520104	conserved_miR
hsa-miR-4763-5p	1	0.0132026405281056	conserved_miR
hsa-miR-1470	1	0.0138027605521105	conserved_miR
hsa-miR-4720-5p	1	0.0138027605521105	conserved_miR
hsa-miR-4761-3p	1	0.0146029205841167	conserved_miR
hsa-miR-4278	1	0.0150030006001201	conserved_miR
hsa-miR-1228-5p	1	0.0156031206241247	conserved_miR
hsa-miR-5006-5p	1	0.0156031206241247	conserved_miR
hsa-miR-5588-5p	1	0.0166033206641327	conserved_miR
hsa-miR-4753-5p	1	0.0172034406881376	conserved_miR
hsa-miR-4699-5p	1	0.0178035607121425	conserved_miR
hsa-miR-1304-3p	1	0.0212042408481696	conserved_miR
hsa-miR-4777-5p	1	0.0218043608721745	conserved_miR
hsa-miR-4639-5p	1	0.0226045209041807	conserved_miR
hsa-miR-4725-5p	1	0.0240048009601921	conserved_miR
hsa-miR-5587-5p	1	0.0246049209841968	conserved_miR
hsa-miR-4705	1	0.0250050010002001	conserved_miR
hsa-miR-3177-5p	1	0.0250050010002001	conserved_miR
hsa-miR-5100	1	0.0252050410082016	conserved_miR
hsa-miR-4748	1	0.0258051610322065	conserved_miR
hsa-miR-4774-5p	1	0.0258051610322065	conserved_miR
hsa-miR-1250-5p	1	0.0296059211842368	conserved_miR
hsa-miR-4674	1	0.0304060812162432	conserved_miR
hsa-miR-3684	1	0.0312062412482497	conserved_miR
hsa-miR-1908-5p	1	0.0318063612722546	conserved_miR
hsa-miR-4693-5p	1	0.0320064012802561	conserved_miR
hsa-miR-4781-3p	1	0.0350070014002801	conserved_miR
hsa-miR-2277-3p	1	0.0374074814962992	conserved_miR
hsa-miR-5000-5p	1	0.0382076415283057	conserved_miR
hsa-miR-24-2-5p	1	0.0382076415283057	conserved_miR
hsa-miR-2681-5p	1	0.0398079615923184	conserved_miR
hsa-miR-4464	1	0.0400080016003201	conserved_miR
hsa-miR-4524b-3p	1	0.0402080416083217	conserved_miR
hsa-miR-187-3p	1	0.0406081216243248	conserved_miR
hsa-miR-4690-5p	1	0.0410082016403281	conserved_miR
hsa-miR-4662a-3p	1	0.0416083216643328	conserved_miR
hsa-miR-4670-3p	1	0.0426085217043408	conserved_miR
hsa-miR-5004-5p	1	0.0426085217043408	conserved_miR
hsa-miR-4426	1	0.0430086017203442	conserved_miR
hsa-miR-1234-3p	1	0.0442088417683537	conserved_miR
hsa-miR-3591-3p	1	0.0452090418083617	conserved_miR
hsa-miR-5685	1	0.0456091218243648	conserved_miR
hsa-miR-103b	1	0.0466093218643728	conserved_miR
hsa-miR-1273f	1	0.0488097619523904	conserved_miR
hsa-miR-542-5p	1	0.0492098419683937	conserved_miR
NR3C1	11	0.0365524817736942	transcription_factor
PKNOX1	6	0.049136123040048	transcription_factor
HLX	5	0.000998701687805914	transcription_factor
LHX8	5	0.0375511834615001	transcription_factor
SP4	5	0.0231698791570958	transcription_factor
KLF16	4	0.035154299410766	transcription_factor
ETS1	3	0.00838909417756917	transcription_factor
ARHGEF12	2	0.00619195046439636	transcription_factor
KLF4	2	0.000998701687805803	transcription_factor
KLF7	2	0.00459402776390694	transcription_factor
RFX1	2	0.0429441725756516	transcription_factor
RFX2	2	0.0313592329971037	transcription_factor
RFX3	2	0.0215719564566064	transcription_factor
TFAP4	2	0.0185758513931888	transcription_factor
EBF1	1	0.0369519624488165	transcription_factor
RFX5	1	0.0421452112254069	transcription_factor
SMAD2	1	0.0447418356137022	transcription_factor
SOX6	1	0.00439428742634584	transcription_factor
hsa-miR-103a-2-5p	6	0.00560112022404491	TF-targeting_miR
hsa-miR-1185-5p	2	0.0378075615123024	TF-targeting_miR
hsa-miR-1207-3p	4	0.0482096419283857	TF-targeting_miR
hsa-miR-1224-3p	5	0.00880176035207048	TF-targeting_miR
hsa-miR-1237-3p	8	0.000200040008001556	TF-targeting_miR
hsa-miR-1245b-5p	1	0.0384076815363072	TF-targeting_miR
hsa-miR-1295a	1	0.0400080016003201	TF-targeting_miR
hsa-miR-129-5p	8	0.0222044408881776	TF-targeting_miR
hsa-miR-1304-3p	3	0.0174034806961392	TF-targeting_miR
hsa-miR-1304-5p	4	0.0478095619123824	TF-targeting_miR
hsa-miR-1324	4	0.0410082016403281	TF-targeting_miR
hsa-miR-140-3p	6	0.00860172034406892	TF-targeting_miR
hsa-miR-148b-5p	5	0.00440088017603513	TF-targeting_miR
hsa-miR-149-5p	6	0.0168033606721345	TF-targeting_miR
hsa-miR-151b	1	0.00620124024804958	TF-targeting_miR
hsa-miR-187-3p	2	0.0224044808961792	TF-targeting_miR
hsa-miR-1908-5p	3	0.0468093618723744	TF-targeting_miR
hsa-miR-1913	6	0.00340068013602712	TF-targeting_miR
hsa-miR-1972	5	0.000400080016003113	TF-targeting_miR
hsa-miR-199a-5p	5	0.00760152030406092	TF-targeting_miR
hsa-miR-199b-5p	5	0.00660132026405291	TF-targeting_miR
hsa-miR-208a-3p	2	0.00780156031206247	TF-targeting_miR
hsa-miR-20b-3p	3	0.0226045209041807	TF-targeting_miR
hsa-miR-2115-5p	6	0	TF-targeting_miR
hsa-miR-218-2-3p	3	0.00820164032806558	TF-targeting_miR
hsa-miR-219a-1-3p	3	0.0252050410082016	TF-targeting_miR
hsa-miR-27b-5p	3	0.0210042008401681	TF-targeting_miR
hsa-miR-3119	6	0.00340068013602712	TF-targeting_miR
hsa-miR-3120-3p	6	0.0026005201040209	TF-targeting_miR
hsa-miR-3124-3p	3	0.0410082016403281	TF-targeting_miR
hsa-miR-3165	4	0.001000200040008	TF-targeting_miR
hsa-miR-3177-5p	2	0.0336067213442688	TF-targeting_miR
hsa-miR-3190-5p	4	0.0190038007601521	TF-targeting_miR
hsa-miR-339-5p	5	0.0438087617523504	TF-targeting_miR
hsa-miR-3611	2	0.0468093618723744	TF-targeting_miR
hsa-miR-3615	2	0.0102020404080816	TF-targeting_miR
hsa-miR-365a-5p	2	0.0336067213442688	TF-targeting_miR
hsa-miR-3670	3	0.00620124024804958	TF-targeting_miR
hsa-miR-377-3p	6	0.00680136027205447	TF-targeting_miR
hsa-miR-4423-3p	2	0.0114022804560912	TF-targeting_miR
hsa-miR-4426	2	0.0122024404880976	TF-targeting_miR
hsa-miR-4477a	2	0.00860172034406892	TF-targeting_miR
hsa-miR-4502	1	0.00620124024804958	TF-targeting_miR
hsa-miR-4662b	2	0.0126025205041007	TF-targeting_miR
hsa-miR-4668-5p	6	0.000800160032006447	TF-targeting_miR
hsa-miR-4713-3p	1	0.0202040408081616	TF-targeting_miR
hsa-miR-4725-5p	2	0.00640128025605113	TF-targeting_miR
hsa-miR-4757-5p	1	0.0400080016003201	TF-targeting_miR
hsa-miR-4776-3p	4	0	TF-targeting_miR
hsa-miR-4777-3p	1	0.00580116023204647	TF-targeting_miR
hsa-miR-4782-3p	4	0.000600120024004891	TF-targeting_miR
hsa-miR-507	9	0.000600120024004891	TF-targeting_miR
hsa-miR-518d-5p	3	0.0200040008001601	TF-targeting_miR
hsa-miR-5192	2	0.01000200040008	TF-targeting_miR
hsa-miR-520c-5p	3	0.0200040008001601	TF-targeting_miR
hsa-miR-526a	3	0.0266053210642128	TF-targeting_miR
hsa-miR-544b	3	0.00140028005601112	TF-targeting_miR
hsa-miR-554	2	0.01000200040008	TF-targeting_miR
hsa-miR-5685	2	0.011002200440088	TF-targeting_miR
hsa-miR-576-3p	5	0.00880176035207048	TF-targeting_miR
hsa-miR-584-3p	1	0.0212042408481696	TF-targeting_miR
hsa-miR-587	6	0.0144028805761152	TF-targeting_miR
hsa-miR-596	3	0.0482096419283857	TF-targeting_miR
hsa-miR-612	7	0.0280056011202241	TF-targeting_miR
hsa-miR-654-5p	5	0.0310062012402481	TF-targeting_miR
hsa-miR-661	6	0.0244048809761952	TF-targeting_miR
hsa-miR-670-5p	4	0.0246049209841968	TF-targeting_miR
hsa-miR-877-3p	5	0.0210042008401681	TF-targeting_miR
hsa-miR-93-3p	5	0.0164032806561312	TF-targeting_miR
